# N-myristoyltransferase: Tracing Steps Backwards to Find a Way Forward

**DOI:** 10.1101/2020.10.23.352898

**Authors:** Dean Reddick, Daniel I Udenwobele, David Datzkiw, Revanti Mukherjee, Shailly Varma Shrivastav, Sara Good, Anuraag Shrivastav

**Affiliations:** Department of Biology, University of Winnipeg, Winnipeg, Manitoba, Canada; Oncodrex Pharmaceuticals, Winnipeg, Manitoba, Canada; Research Institute of Oncology and Hematology, CancerCare Manitoba, Winnipeg, Manitoba, Canada

## Abstract

N-myristoylation refers to the attachment of a 14-carbon fatty acid onto the N-terminal glycine residue of a target protein. The myristoylation reaction, catalyzed by N-myristoyltrasnferase (NMT), is essential for regulating cellular activities such as signal transduction, proliferation, migration, differentiation, and transformation. Although a considerable amount of research is performed on the overexpression of NMT in pathogenic conditions, a fundamental knowledge gap exists on the evolution of NMT and the functional impact of myristoylation for normal cellular development and functions. We performed evolutionary analyses of the NMT gene and found that most non-vertebrates harbor a single nmt gene and all vertebrates examined harbor two genes; nmt1 and nmt2. For the first time, we report that teleosts harbor two copies of nmt1, named nmt1a and nmt1b. We traced the evolutionary history of the chromosomal fragments hosting NMT1 and NMT2 in humans and found that NMT1 and NMT2 trace back to a single vertebrate ancestral chromosome. We also report the presence of putative nuclear localization sequence (NLS) and amino acid residues flanking NLS. The presence of phosphorylatable amino acid residues flanking the NLS suggests that nuclear localization of NMT is regulated by phosphorylation. The nuclear localization of NMT suggest its potential role in gene transcription.
