## Supplementary material for "N-myristoyltransferase: Tracing Steps Backwards to Find a Way Forward": Accession numbers

### Sheet: Ensembl
Anopheles gambia	AGAP001804	nmt	2R:10617750-10620802
Amphimedon queenslandica	Aqu2.1.41084	nmt	Scaffold Contig13508: 454,379-458,170 reverse strand.
Arabidopsis thaliana	AT5G57020.1	nmt	5:23074867-23077193
Brugia malayi	WBGene00226079		Bm_v4_Chr1_scaffold_001:503733-507310
Leishmania major	LMJF_32_0080		32:23830-25095
Aspergillus nidulans	ANIA_03839		II:2840224-2841943
Cyanidioschyzon merolae	CMC071C		3:166957-168598
Plasmodium falciparum 3D7	PF3D7_1412800		14:516574-518193
Dictyostelium discoideum	DDB_G0275863		2:5768614-5769966
Tetrahymena thermophila	TTHERM_00825080		GG662507:4375-6329
Nematostella vectensis	NEMVEDRAFT_v1g172911		NEMVEscaffold_229:163594-170862
Monosiga brevicollis MX1 (GCA 000002865.1)	MONBRDRAFT_33195	predicted	MONBRscaffold_17:101589-104525
Selaginella moellendorffii	SELMODRAFT_131915		GL377674:123565-124755
Puccinia graminis	PGTG_00180	predicted	supercont2.1:760965-764021
Daphnia pulex	DAPPUDRAFT_96817		DAPPUscaffold_5:1966907-1968631
Guillardia theta CCMP2712	GUITHDRAFT_89110	predicted	GUITHscaffold_76:37439-39457
Anolis Carolensis	ENSACAP00000007299	NMT1	Chromosome 6: 64,771,979-64,791,408 forward strand.
Anolis Carolensis	ENSACAP00000016166	NMT2	Chromosome 6: 19,206,392-19,227,872 forward strand.
Ciona savignyi	ENSCSAVP00000007855	novel gene	reftig_54: 76,983-85,347 forward strand.
Danio rerio	ENSDARP00000074254	nmt1b	Chromosome 12: 15,666,949-15,676,285 forward strand.
Danio rerio	ENSDARP00000105829	nmt1a	Chromosome 3: 39,238,860-39,259,919 reverse strand.
Danio rerio	ENSDARP00000124979	nmt2	Chromosome 16: 28,578,352-28,591,541 forward strand.
gasterosteus aculeatus	ENSGACP00000009063	nmt1b	groupV: 9,060,584-9,065,297 forward strand.
gasterosteus aculeatus	ENSGACP00000012201	nmt2	groupXX: 10,834,107-10,839,484 forward strand.
gasterosteus aculeatus	ENSGACP00000012443	nmt1a	groupXI: 6,679,970-6,685,704 forward strand.
gallus gallus	ENSGALP00000014278	nmt2	Chromosome 2: 20,585,985-20,613,422 forward strand.
gallus gallus	ENSGALP00000059373	nmt1	Chromosome 27: 3,728,837-3,739,621 forward strand.
Monodelphis domestica	ENSMODP00000012628	nmt2	Primary_assembly 8: 259,182,118-259,261,889 forward strand.
Monodelphis domestica	ENSMODP00000054688	nmt1	Primary_assembly 2: 205,369,302-205,422,754 forward strand.
Mus musculus	ENSMUSP00000080600	nmt2	Chromosome 2: 3,284,212-3,328,877 forward strand.
Mus musculus	ENSMUSP00000021314	nmt1	Chromosome 11: 103,028,346-103,068,912 forward strand.
Ornithorhynchus anatinus	ENSOANP00000007017	nmt2	Chromosome 15: 948,465-955,727 forward strand.
Homo sapiens	ENSP00000367407	nmt2	Chromosome 10: 15,105,770-15,168,693 reverse strand.
Homo sapiens	ENSP00000468424	nmt1	Chromosome 17: 45,051,610-45,109,016 forward strand.
pongo abeis	ENSPPYP00000002451	nmt2	Chromosome 10: 15,789,402-15,822,659 reverse strand.
pongo abeis	ENSPPYP00000009343	nmt1	Chromosome 17: 44,320,634-44,371,137 reverse strand.
Pan troglodytes	ENSPTRP00000015802	nmt1	Chromosome 17: 12,437,974-12,485,882 reverse strand.
Pan troglodytes	ENSPTRP00000089354	nmt2	Chromosome 10: 15,864,939-15,927,692 reverse strand.
Emiliania huxleyi	EMIHUDRAFT_356962	predicted	EMIHUscaffold_53:243097-245850
Amborella trichopoda	AMTR_s00148p00081780	predicted	AmTr_v1.0_scaffold00148:917168-918430
Neurospora crassa	NCU17177	nmt	VII:783695-786217
Drosophila melanogaster	FBpp0076451	n/a	3L:8176135-8178429
Lingula anatina	g9392	n/a	LFEI01000162:307574-321376
Apis mellifera	GB52774	n/a	14:8312137-8316236
Helobdella robusta	HelroG100366	n/a	HELROscaffold_29:1651330-1657188
Heliconius melpomene	HMEL013335	n/a	HE671341:502807-504219
Bigelowiella natans	estExt_fgenesh1_pm.C_670009	n/a	scaffold_67:174985-176854
Zootermopsis nevadensis	L798_14679	n/a	scaffold864:1756724-1771793
Stegodyphus mimosarum	X975_24045	nmt	KK121624:29171-68885
Thecamonas trahens ATCC 50062 (GCA 000142905.1)	AMSG_05607	nmt	GL349456:216415-217914
Brachypodium distachyon	BRADI_2g47830v3	nmt	2:47978403-47980275
Lottia gigantea	LotgiG139565	n/a	LOTGIsca_137:147900-156597
Mnemiopsis leidyi	ML15973a	n/a	ML1597:14796-15869
Octopus bimaculoides	Ocbimv22030462m.g	n/a	KQ420992:78653-108428
Oryza sativa Japonica Group	Os01g0708100	nmt	1:29412196-29413954
Phaeodactylum tricornutum	Phatr3_J48947	nmt	20:107697-109211
Pediculus humanus	PHUM576670	glycylpeptide N-tetRadecanoyltransferase,putative	DS235870:442346-444628
Phytophthora infestans	PITG_07846	nmt	supercont1.12:729279-730887
Chlamydomonas reinhardtii	CHLRE_06g251100v5	predicted	6:301495-305198
Marchantia polymorpha	MARPO_0151s0023	predicted	KZ772821:181257-183776
Strigamia maritima	SMAR010683	n/a	JH431989:277555-279273
Schistosoma mansoni	Smp_121420	nmt	Chr_1.unplaced.SC_0010:4025789-4043202
Solanum lycopersicum	Solyc03g121830.1	nmt	3:71357783-71359078
Solanum lycopersicum	Solyc06g062810.1	nmt	6:39745263-39746561
Schizosaccharomyces pombe	SPBC2G2.11	nmt	II:3455136-3457007
Strongylocentrotus purpuratus	SPU_007214	uncharacterized	Scaffold1543:20030-31867
Caenorhabditis elegans	WBGene00020549	Probable glycylpeptide N-tetradecanoyltransferase	III:6114482-6116331
Tribolium castaneum	TC015649	nmt	LG6:4109519-4114537
Tetranychus urticae	tetur25g00140	nmt	HE587325:118549-120982
Vitis vinifera	VIT_11s0016g01900	nmt	11:1543900-1545361
Saccharomyces cerevisiae	YLR195C		XII:541937-543304

### Sheet: Plants (2)
						Genebank
						NCBI
						ensemble
						UniProtKB/Swiss-Prot:
Plants			NMT1	NMT1a	NMT1b	NMT2	NMT	NMT1 like	NMT1 isoform X1	NMT1 isoform X2
Coccomyxa subellipsoidea							XP_005652330.1
Chlamydomonas reinhardtii							XP_001696655.1
Auxenochlorella protothecoides			XP_011397287.1
Bathycoccus prasinos							XP_007514247.1
Chlorella variabilis							XP_005847907.1
Elaeis guineensis (African oil palm)			XP_010924967.1					XP_010909842.1
Phoenix dactylifera (date palm)								XP_008797906.1
Arachis ipaensis			XP_016175795.1
Morus notabilis			XP_010090082.1
Manihot esculenta (cassava)							OAY53172.1
Beta vulgaris subsp. Vulgaris			XP_010671160.1
Arabidopsis lyrata subsp. Lyrata			XP_002864492.1
Amborella trichopoda			XP_006846816.1
Oryza sativa Japonica Group (Japanese rice)			XP_015622323.1
Eutrema salsugineum							XP_006401253.1
Arabidopsis thaliana (thale cress)						Q94L32.1	NP_568846.1
Zea mays (Maize)			NP_001150260.1						XP_008655050.1
Triticum aestivum (bread wheat)							CDM83747.1
Vitis vinifera (wine grape)			XP_002281207.1
Vigna angularis (adzuki bean)			XP_017422882.1
Phaseolus vulgaris							AGZ15407.1
Capsicum annuum								XP_016578562.1
Citrus sinensis (sweet orange)								XP_006465991.1
Jatropha curcas			XP_012076951.1
Marchantia polymorpha subsp. Polymorpha							OAE27012.1
Physcomitrella patens							XP_001774404.1
Cucumis melo (muskmelon)			XP_008450879.1
Pyrus x bretschneideri (Chinese white pear)									XP_009349374.1	XP_009349376.1

### Sheet: BasalMetazoa (2)
				NMT1	NMT	NMT1-like		NMT2	NMT2-like
Cnidaria
Exaiptasia pallida (brown anemone)								KXJ28238.1
Nematostella vectensis (starlet sea anemone)					XP_001626446.1
Hydra vulgaris (fresh-water polyp)									XP_012556144.1
Acropora millepora						XP_029193727
Thelohanellus kitauei					KII72417
Sponges
Amphimedon queenslandica					XP_003383674.1
Placozoan
Trichoplax sp H2.					RDD40200
Comb Jellies

### Sheet: AnnMollArtNema (2)
				Genebank
				NCBI
				ensemble
Nematodes(round worms)
Loa loa (Eye worm)	XP_003141266.1
Caenorhabditis elegans Roundworm		NP_498325.1
Ascaris suum (Pig roundworm)	ERG81997.1
Platyhelminthes (flat worms)
Schistosoma mansoni (Blood fluke)		CCD58592.1
Hymenolepis microstoma (Rodent tapeworm)		CDS28886.1
Mollusca
Biomphalaria glabrata(Bloodfluke planorbidea)	XP_013079625.1	XP_013079626.1
Crassostrea gigas (Pacific oyster)	EKC38289.1												XP_011425268.1
Annelid
Capitella teleta (Polychaete worm)		ELU17047.1
Arthropods
Drosophila eugracilis(Drosophila)		XP_017074206.1
Drosophila melanogaster(Drosophila m.)		NP_523969.1
Rhagoletis zephyria (Snowberry fruitfly)			XP_017462151.1
Bactrocera dorsalis(Oriental fruitfly)	XP_011205899.1
Drosophila elegans					XP_017129619.1
Stegodyphus mimosarum (velvet spider)				KFM80876.1
Bombus impatiens (common eastern bumble bee)				XP_003484961.1
Ceratina calcarata (carbenter bee)				XP_017877562.1
Athalia rosae (coleseed sawfly)				XP_012261461.1
Microplitis demolitor (Parasitoid wasp)					XP_008555634.1
Zootermopsis nevadensis (termite)				KDR11094.1
Daphnia magna (Daphnia)				KZS13435.1	XP_011195610.1
Bactrocera cucurbitae (melon fly)					XP_011195610.1
Harpegnathos saltator (Jerdon's jumping ant)								XP_011148613.1
Anopheles sinensis ( mosquito)					KFB34990.1
Megachile rotundata (alfalfa leafcutting bee)					XP_003702812.1
Trachymyrmex zeteki (fungus-growing ant)				KYQ55740.1
Monomorium pharaonis (pharaoh ant)				XP_012527751.1
Musca domestica (house fly)					XP_005177685.1
Stomoxys calcitrans (stable fly)				XP_013112935.1

### Sheet: Non Metazoa (2)
				NMT
Choanoflagellates
Monosiga brevicollis				XP_001747557.1
Fungi
Candida albicans (yeast)				KHC63057.1
Pneumocystis jirovecii				CCJ30017.1
Cryptococcus gattii				KIR44410.1
Kwoniella pini				XP_019013142
Saitozyma podzolica				RSH90742
Amoebozoan
Entamoeba histolytica				XP_653252.2
Acanthamoeba castellanii str. Neff				XP_004340274.1
Entamoeba nuttalli				XP_008859394.1
Dictyostelium purpureum				XP_003291225.1
Acytostelium subglobosum				XP_012756026.1
Dictyostelium discoideum				XP_643504.2
Nucleariids
Fonticula alba				XP_009492423
Apusozoans
Thecamonas trahens				XP_013757680
